# Genome-resolved metagenomics reveals the potential for selection for antibiotic resistance due to metal pollution in soil microbial communities near a copper-nickel mine site in Botswana

**DOI:** 10.64898/2026.05.29.728080

**Authors:** Katlego P. P. Makale, Ioannis D. Kampouris, Venecio U. Ultra, Oakantse Dineo, Doreen Babin, Gaolathe Rantong

## Abstract

Waste mismanagement and metal pollution are high in countries in the global south and often create challenging, extreme conditions for soil microbial communities, which might lead to selection for antibiotic resistance. However, soils from polluted sites in Sub-Saharan areas are rarely sampled. Thus, it remains unclear whether the potential for dissemination of antibiotic resistance exists in these areas. In the present study, we performed genome-resolved metagenomics on samples across a gradient around an area impacted by a copper-nickel mine in Botswana to identify the potential for co-selection for antibiotic resistance due to mine pollution. Specifically, we sampled over a gradient across a mine area in Botswana and performed genome-resolved metagenomics. In general, pollution increased with proximity to the mine, while prokaryotic diversity increased with increasing distance from the mine, and we could identify a few taxa that significantly correlated with the metal concentrations. Moreover, our assembled contigs indicate a potential for co-selection due to the dual function of these genes as both antibiotic resistance genes (ARGs) and metal resistance genes (MRGs), as they act as multidrug efflux pumps. In contrast, some ARGs co-occurred in the same region as MRGs, indicating the potential for co-selection due to co-localization. However, we could not detect any co-localization of ARGs/MRGs with horizontal gene transfer (HGT) markers at the contig level. We binned the contigs to MAGs, and we found several MAGs of high quality and completeness, belonging to taxa such as *Actinobacteriota, Chloroflexota, Acidobacteriota,* and *Dormibacterota,* that possess ARGs, MRGs, and HGT-markers. Moreover, we found ARGs, MRGs, and HGT-markers in eight MAGs, after binning, indicating no direct association of HGT-markers with ARG and MRG occurrence. In summary, our metagenomic analysis indicates that pollution in mines can lead to co-selection of AMR, specifically ARGs with a broad spectrum of substrates (e.g., efflux pumps) that can act as MRGs, in an under-sampled location such as Sub-Saharan countries.

**IMPORTANCE:** This study indicates the potential role of metal pollution from mismanaged mining activities in facilitating the selection for antibiotic resistance in soil microbial communities in a Sub-Saharan area located in Botswana. In combination with the lower amount of health regulations and hygiene standards, the dissemination of antibiotic resistance poses risks to human health through the environment in many Sub-Saharan countries. By performing genome-resolved metagenomics and identifying antibiotic resistance genes (ARGs) as metal resistance genes (MRGs) across diverse assembled genomes or co-localization, this work highlights the potential for antimicrobial resistance dissemination due to mine activities. Thus, these findings underscore the urgent need to understand the potential side effects of mine pollution on the spread of antimicrobial-resistant bacteria (ARB) and associated ARGs in Sub-Saharan countries.
