## Supplementary Information (Table) for "Genome-resolved metagenomics reveals the potential for selection for antibiotic resistance due to metal pollution in soil microbial communities near a copper-nickel mine site in Botswana"

MAG	MRG	Compound	HGT-Marker	ARG	Drug Class	Class	Order	Family	Genus
Sample 4 MAG25	arsM	Arsenic (As)	intI1	antibiotic-resistant rpsL	Aminoglycoside antibiotic	Terriglobia	Terriglobales	SCQP01	Unclassified
Sample 4 MAG25	arsM	Arsenic (As)	intI1	antibiotic-resistant rpsL	Aminoglycoside antibiotic	Terriglobia	Terriglobales	SCQP01	Unclassified
Sample 4 MAG25	arsM	Arsenic (As)	intI1	antibiotic-resistant rpsL	Aminoglycoside antibiotic	Terriglobia	Terriglobales	SCQP01	Unclassified
Sample 4 MAG25	arsM	Arsenic (As)	intI1	antibiotic-resistant rpsL	Aminoglycoside antibiotic	Terriglobia	Terriglobales	SCQP01	Unclassified
Sample 4 MAG25	arsM	Arsenic (As)	intI1	elfamycin resistant EF-Tu	Elfamycin antibiotic	Terriglobia	Terriglobales	SCQP01	Unclassified
Sample 4 MAG25	arsM	Arsenic (As)	intI1	elfamycin resistant EF-Tu	Elfamycin antibiotic	Terriglobia	Terriglobales	SCQP01	Unclassified
Sample 4 MAG25	arsM	Arsenic (As)	intI1	elfamycin resistant EF-Tu	Elfamycin antibiotic	Terriglobia	Terriglobales	SCQP01	Unclassified
Sample 4 MAG25	arsM	Arsenic (As)	intI1	elfamycin resistant EF-Tu	Elfamycin antibiotic	Terriglobia	Terriglobales	SCQP01	Unclassified
Sample 4 MAG25	arsM	Arsenic (As)	intI1	elfamycin resistant EF-Tu	Elfamycin antibiotic	Terriglobia	Terriglobales	SCQP01	Unclassified
Sample 4 MAG25	arsM	Arsenic (As)	intI1	elfamycin resistant EF-Tu	Elfamycin antibiotic	Terriglobia	Terriglobales	SCQP01	Unclassified
Sample 4 MAG25	arsM	Arsenic (As)	intI1	elfamycin resistant EF-Tu	Elfamycin antibiotic	Terriglobia	Terriglobales	SCQP01	Unclassified
Sample 4 MAG25	arsM	Arsenic (As)	intI1	elfamycin resistant EF-Tu	Elfamycin antibiotic	Terriglobia	Terriglobales	SCQP01	Unclassified
Sample 4 MAG25	arsM	Arsenic (As)	intI1	antibiotic-resistant rpsL	Aminoglycoside antibiotic	Terriglobia	Terriglobales	SCQP01	Unclassified
Sample 4 MAG25	arsM	Arsenic (As)	intI1	antibiotic-resistant rpsL	Aminoglycoside antibiotic	Terriglobia	Terriglobales	SCQP01	Unclassified
Sample 4 MAG25	arsM	Arsenic (As)	intI1	antibiotic-resistant rpsL	Aminoglycoside antibiotic	Terriglobia	Terriglobales	SCQP01	Unclassified
Sample 4 MAG25	arsM	Arsenic (As)	intI1	antibiotic-resistant rpsL	Aminoglycoside antibiotic	Terriglobia	Terriglobales	SCQP01	Unclassified
Sample 4 MAG25	arsM	Arsenic (As)	intI1	elfamycin resistant EF-Tu	Elfamycin antibiotic	Terriglobia	Terriglobales	SCQP01	Unclassified
Sample 4 MAG25	arsM	Arsenic (As)	intI1	elfamycin resistant EF-Tu	Elfamycin antibiotic	Terriglobia	Terriglobales	SCQP01	Unclassified
Sample 4 MAG25	arsM	Arsenic (As)	intI1	elfamycin resistant EF-Tu	Elfamycin antibiotic	Terriglobia	Terriglobales	SCQP01	Unclassified
Sample 4 MAG25	arsM	Arsenic (As)	intI1	elfamycin resistant EF-Tu	Elfamycin antibiotic	Terriglobia	Terriglobales	SCQP01	Unclassified
Sample 4 MAG25	arsM	Arsenic (As)	intI1	elfamycin resistant EF-Tu	Elfamycin antibiotic	Terriglobia	Terriglobales	SCQP01	Unclassified
Sample 4 MAG25	arsM	Arsenic (As)	intI1	elfamycin resistant EF-Tu	Elfamycin antibiotic	Terriglobia	Terriglobales	SCQP01	Unclassified
Sample 4 MAG25	arsM	Arsenic (As)	intI1	elfamycin resistant EF-Tu	Elfamycin antibiotic	Terriglobia	Terriglobales	SCQP01	Unclassified
Sample 4 MAG25	arsM	Arsenic (As)	intI1	elfamycin resistant EF-Tu	Elfamycin antibiotic	Terriglobia	Terriglobales	SCQP01	Unclassified
Sample 6 MAG11	ricR	Copper (Cu)	IS91	antibiotic-resistant rpsL	Aminoglycoside antibiotic	UBA4738	AC-67	Unclassified	Unclassified
Sample 6 MAG11	ricR	Copper (Cu)	IS91	antibiotic-resistant rpsL	Aminoglycoside antibiotic	UBA4738	AC-67	Unclassified	Unclassified
Sample 6 MAG11	ricR	Copper (Cu)	IS91	antibiotic-resistant rpsL	Aminoglycoside antibiotic	UBA4738	AC-67	Unclassified	Unclassified
Sample 6 MAG11	ricR	Copper (Cu)	IS91	antibiotic-resistant rpsL	Aminoglycoside antibiotic	UBA4738	AC-67	Unclassified	Unclassified
Sample 6 MAG11	ricR	Copper (Cu)	IS91	antibiotic-resistant rpsL	Aminoglycoside antibiotic	UBA4738	AC-67	Unclassified	Unclassified
Sample 6 MAG11	ricR	Copper (Cu)	IS91	antibiotic-resistant rpsL	Aminoglycoside antibiotic	UBA4738	AC-67	Unclassified	Unclassified
Sample 6 MAG11	ricR	Copper (Cu)	IS91	antibiotic-resistant rpsL	Aminoglycoside antibiotic	UBA4738	AC-67	Unclassified	Unclassified
Sample 6 MAG11	ricR	Copper (Cu)	IS91	antibiotic-resistant rpsL	Aminoglycoside antibiotic	UBA4738	AC-67	Unclassified	Unclassified
Sample 3 MAG12	arsB	Arsenic (As), Antimony (Sb)	istB3	antibiotic-resistant rpsL	Aminoglycoside antibiotic	Terriglobia	Terriglobales	Acidobacteriaceae	Terracidiphilus
Sample 3 MAG12	arsB	Arsenic (As), Antimony (Sb)	istB3	antibiotic-resistant rpsL	Aminoglycoside antibiotic	Terriglobia	Terriglobales	Acidobacteriaceae	Terracidiphilus
Sample 3 MAG12	arsM	Arsenic (As)	istB3	antibiotic-resistant rpsL	Aminoglycoside antibiotic	Terriglobia	Terriglobales	Acidobacteriaceae	Terracidiphilus
Sample 3 MAG12	arsM	Arsenic (As)	istB3	antibiotic-resistant rpsL	Aminoglycoside antibiotic	Terriglobia	Terriglobales	Acidobacteriaceae	Terracidiphilus
Sample 3 MAG12	arsB	Arsenic (As), Antimony (Sb)	istB3	antibiotic-resistant rpsL	Aminoglycoside antibiotic	Terriglobia	Terriglobales	Acidobacteriaceae	Terracidiphilus
Sample 3 MAG12	arsB	Arsenic (As), Antimony (Sb)	istB3	antibiotic-resistant rpsL	Aminoglycoside antibiotic	Terriglobia	Terriglobales	Acidobacteriaceae	Terracidiphilus
Sample 3 MAG12	arsM	Arsenic (As)	istB3	antibiotic-resistant rpsL	Aminoglycoside antibiotic	Terriglobia	Terriglobales	Acidobacteriaceae	Terracidiphilus
Sample 3 MAG12	arsM	Arsenic (As)	istB3	antibiotic-resistant rpsL	Aminoglycoside antibiotic	Terriglobia	Terriglobales	Acidobacteriaceae	Terracidiphilus
Sample 3 MAG12	arsB	Arsenic (As), Antimony (Sb)	istB3	antibiotic-resistant rpsL	Aminoglycoside antibiotic	Terriglobia	Terriglobales	Acidobacteriaceae	Terracidiphilus
Sample 3 MAG12	arsB	Arsenic (As), Antimony (Sb)	istB3	antibiotic-resistant rpsL	Aminoglycoside antibiotic	Terriglobia	Terriglobales	Acidobacteriaceae	Terracidiphilus
Sample 3 MAG12	arsM	Arsenic (As)	istB3	antibiotic-resistant rpsL	Aminoglycoside antibiotic	Terriglobia	Terriglobales	Acidobacteriaceae	Terracidiphilus
Sample 3 MAG12	arsM	Arsenic (As)	istB3	antibiotic-resistant rpsL	Aminoglycoside antibiotic	Terriglobia	Terriglobales	Acidobacteriaceae	Terracidiphilus
Sample 3 MAG12	arsB	Arsenic (As), Antimony (Sb)	istB3	antibiotic-resistant rpsL	Aminoglycoside antibiotic	Terriglobia	Terriglobales	Acidobacteriaceae	Terracidiphilus
Sample 3 MAG12	arsB	Arsenic (As), Antimony (Sb)	istB3	antibiotic-resistant rpsL	Aminoglycoside antibiotic	Terriglobia	Terriglobales	Acidobacteriaceae	Terracidiphilus
Sample 3 MAG12	arsM	Arsenic (As)	istB3	antibiotic-resistant rpsL	Aminoglycoside antibiotic	Terriglobia	Terriglobales	Acidobacteriaceae	Terracidiphilus
Sample 3 MAG12	arsM	Arsenic (As)	istB3	antibiotic-resistant rpsL	Aminoglycoside antibiotic	Terriglobia	Terriglobales	Acidobacteriaceae	Terracidiphilus
Sample 3 MAG61	arsM	Arsenic (As)	tnpA	elfamycin resistant EF-Tu	Elfamycin antibiotic	Terriglobia	Terriglobales	SbA1	Sulfotelmatobacter
Sample 3 MAG61	arsM	Arsenic (As)	tnpA	elfamycin resistant EF-Tu	Elfamycin antibiotic	Terriglobia	Terriglobales	SbA1	Sulfotelmatobacter
Sample 3 MAG61	acr3	Arsenic (As)	tnpA	elfamycin resistant EF-Tu	Elfamycin antibiotic	Terriglobia	Terriglobales	SbA1	Sulfotelmatobacter
Sample 3 MAG61	acr3	Arsenic (As)	tnpA	elfamycin resistant EF-Tu	Elfamycin antibiotic	Terriglobia	Terriglobales	SbA1	Sulfotelmatobacter
Sample 3 MAG61	arsM	Arsenic (As)	tnpA	elfamycin resistant EF-Tu	Elfamycin antibiotic	Terriglobia	Terriglobales	SbA1	Sulfotelmatobacter
Sample 3 MAG61	arsM	Arsenic (As)	tnpA	elfamycin resistant EF-Tu	Elfamycin antibiotic	Terriglobia	Terriglobales	SbA1	Sulfotelmatobacter
Sample 3 MAG61	acr3	Arsenic (As)	tnpA	elfamycin resistant EF-Tu	Elfamycin antibiotic	Terriglobia	Terriglobales	SbA1	Sulfotelmatobacter
Sample 3 MAG61	acr3	Arsenic (As)	tnpA	elfamycin resistant EF-Tu	Elfamycin antibiotic	Terriglobia	Terriglobales	SbA1	Sulfotelmatobacter
Sample 3 MAG61	arsM	Arsenic (As)	tnpA	antibiotic-resistant rpsL	Aminoglycoside antibiotic	Terriglobia	Terriglobales	SbA1	Sulfotelmatobacter
Sample 3 MAG61	arsM	Arsenic (As)	tnpA	antibiotic-resistant rpsL	Aminoglycoside antibiotic	Terriglobia	Terriglobales	SbA1	Sulfotelmatobacter
Sample 3 MAG61	acr3	Arsenic (As)	tnpA	antibiotic-resistant rpsL	Aminoglycoside antibiotic	Terriglobia	Terriglobales	SbA1	Sulfotelmatobacter
Sample 3 MAG61	acr3	Arsenic (As)	tnpA	antibiotic-resistant rpsL	Aminoglycoside antibiotic	Terriglobia	Terriglobales	SbA1	Sulfotelmatobacter
Sample 3 MAG61	arsM	Arsenic (As)	tnpA	antibiotic-resistant rpsL	Aminoglycoside antibiotic	Terriglobia	Terriglobales	SbA1	Sulfotelmatobacter
Sample 3 MAG61	arsM	Arsenic (As)	tnpA	antibiotic-resistant rpsL	Aminoglycoside antibiotic	Terriglobia	Terriglobales	SbA1	Sulfotelmatobacter
Sample 3 MAG61	acr3	Arsenic (As)	tnpA	antibiotic-resistant rpsL	Aminoglycoside antibiotic	Terriglobia	Terriglobales	SbA1	Sulfotelmatobacter
Sample 3 MAG61	acr3	Arsenic (As)	tnpA	antibiotic-resistant rpsL	Aminoglycoside antibiotic	Terriglobia	Terriglobales	SbA1	Sulfotelmatobacter
Sample 3 MAG61	arsM	Arsenic (As)	tnpA	elfamycin resistant EF-Tu	Elfamycin antibiotic	Terriglobia	Terriglobales	SbA1	Sulfotelmatobacter
Sample 3 MAG61	arsM	Arsenic (As)	tnpA	elfamycin resistant EF-Tu	Elfamycin antibiotic	Terriglobia	Terriglobales	SbA1	Sulfotelmatobacter
Sample 3 MAG61	acr3	Arsenic (As)	tnpA	elfamycin resistant EF-Tu	Elfamycin antibiotic	Terriglobia	Terriglobales	SbA1	Sulfotelmatobacter
Sample 3 MAG61	acr3	Arsenic (As)	tnpA	elfamycin resistant EF-Tu	Elfamycin antibiotic	Terriglobia	Terriglobales	SbA1	Sulfotelmatobacter
Sample 3 MAG61	arsM	Arsenic (As)	tnpA	elfamycin resistant EF-Tu	Elfamycin antibiotic	Terriglobia	Terriglobales	SbA1	Sulfotelmatobacter
Sample 3 MAG61	arsM	Arsenic (As)	tnpA	elfamycin resistant EF-Tu	Elfamycin antibiotic	Terriglobia	Terriglobales	SbA1	Sulfotelmatobacter
Sample 3 MAG61	acr3	Arsenic (As)	tnpA	elfamycin resistant EF-Tu	Elfamycin antibiotic	Terriglobia	Terriglobales	SbA1	Sulfotelmatobacter
Sample 3 MAG61	acr3	Arsenic (As)	tnpA	elfamycin resistant EF-Tu	Elfamycin antibiotic	Terriglobia	Terriglobales	SbA1	Sulfotelmatobacter
Sample 3 MAG61	arsM	Arsenic (As)	tnpA	antibiotic-resistant rpsL	Aminoglycoside antibiotic	Terriglobia	Terriglobales	SbA1	Sulfotelmatobacter
Sample 3 MAG61	arsM	Arsenic (As)	tnpA	antibiotic-resistant rpsL	Aminoglycoside antibiotic	Terriglobia	Terriglobales	SbA1	Sulfotelmatobacter
Sample 3 MAG61	acr3	Arsenic (As)	tnpA	antibiotic-resistant rpsL	Aminoglycoside antibiotic	Terriglobia	Terriglobales	SbA1	Sulfotelmatobacter
Sample 3 MAG61	acr3	Arsenic (As)	tnpA	antibiotic-resistant rpsL	Aminoglycoside antibiotic	Terriglobia	Terriglobales	SbA1	Sulfotelmatobacter
Sample 3 MAG61	arsM	Arsenic (As)	tnpA	antibiotic-resistant rpsL	Aminoglycoside antibiotic	Terriglobia	Terriglobales	SbA1	Sulfotelmatobacter
Sample 3 MAG61	arsM	Arsenic (As)	tnpA	antibiotic-resistant rpsL	Aminoglycoside antibiotic	Terriglobia	Terriglobales	SbA1	Sulfotelmatobacter
Sample 3 MAG61	acr3	Arsenic (As)	tnpA	antibiotic-resistant rpsL	Aminoglycoside antibiotic	Terriglobia	Terriglobales	SbA1	Sulfotelmatobacter
Sample 3 MAG61	acr3	Arsenic (As)	tnpA	antibiotic-resistant rpsL	Aminoglycoside antibiotic	Terriglobia	Terriglobales	SbA1	Sulfotelmatobacter
Sample 1 MAG26	copF	Copper (Cu)	tnpA	elfamycin resistant EF-Tu	Elfamycin antibiotic	Ktedonobacteria	Ktedonobacterales	Ktedonobacteraceae
Sample 1 MAG26	copF	Copper (Cu)	tnpA	elfamycin resistant EF-Tu	Elfamycin antibiotic	Ktedonobacteria	Ktedonobacterales	Ktedonobacteraceae
Sample 1 MAG26	copF	Copper (Cu)	tnpA	elfamycin resistant EF-Tu	Elfamycin antibiotic	Ktedonobacteria	Ktedonobacterales	Ktedonobacteraceae
Sample 1 MAG26	copF	Copper (Cu)	tnpA	elfamycin resistant EF-Tu	Elfamycin antibiotic	Ktedonobacteria	Ktedonobacterales	Ktedonobacteraceae
Sample 1 MAG26	copF	Copper (Cu)	tnpA	antibiotic-resistant rpsL	Aminoglycoside antibiotic	Ktedonobacteria	Ktedonobacterales	Ktedonobacteraceae
Sample 1 MAG26	copF	Copper (Cu)	tnpA	antibiotic-resistant rpsL	Aminoglycoside antibiotic	Ktedonobacteria	Ktedonobacterales	Ktedonobacteraceae
Sample 1 MAG26	copF	Copper (Cu)	tnpA	antibiotic-resistant rpsL	Aminoglycoside antibiotic	Ktedonobacteria	Ktedonobacterales	Ktedonobacteraceae
Sample 1 MAG26	copF	Copper (Cu)	tnpA	antibiotic-resistant rpsL	Aminoglycoside antibiotic	Ktedonobacteria	Ktedonobacterales	Ktedonobacteraceae
Sample 1 MAG26	copF	Copper (Cu)	tnpA	elfamycin resistant EF-Tu	Elfamycin antibiotic	Ktedonobacteria	Ktedonobacterales	Ktedonobacteraceae
Sample 1 MAG26	copF	Copper (Cu)	tnpA	elfamycin resistant EF-Tu	Elfamycin antibiotic	Ktedonobacteria	Ktedonobacterales	Ktedonobacteraceae
Sample 1 MAG26	copF	Copper (Cu)	tnpA	elfamycin resistant EF-Tu	Elfamycin antibiotic	Ktedonobacteria	Ktedonobacterales	Ktedonobacteraceae
Sample 1 MAG26	copF	Copper (Cu)	tnpA	elfamycin resistant EF-Tu	Elfamycin antibiotic	Ktedonobacteria	Ktedonobacterales	Ktedonobacteraceae
Sample 1 MAG26	copF	Copper (Cu)	tnpA	rifampin phosphotransferase	Rifamycin antibiotic	Ktedonobacteria	Ktedonobacterales	Ktedonobacteraceae
Sample 1 MAG26	copF	Copper (Cu)	tnpA	rifampin phosphotransferase	Rifamycin antibiotic	Ktedonobacteria	Ktedonobacterales	Ktedonobacteraceae
Sample 1 MAG26	copF	Copper (Cu)	tnpA	rifampin phosphotransferase	Rifamycin antibiotic	Ktedonobacteria	Ktedonobacterales	Ktedonobacteraceae
Sample 1 MAG26	copF	Copper (Cu)	tnpA	rifampin phosphotransferase	Rifamycin antibiotic	Ktedonobacteria	Ktedonobacterales	Ktedonobacteraceae
Sample 1 MAG26	copF	Copper (Cu)	tnpA	elfamycin resistant EF-Tu	Elfamycin antibiotic	Ktedonobacteria	Ktedonobacterales	Ktedonobacteraceae
Sample 1 MAG26	copF	Copper (Cu)	tnpA	elfamycin resistant EF-Tu	Elfamycin antibiotic	Ktedonobacteria	Ktedonobacterales	Ktedonobacteraceae
Sample 1 MAG26	copF	Copper (Cu)	tnpA	elfamycin resistant EF-Tu	Elfamycin antibiotic	Ktedonobacteria	Ktedonobacterales	Ktedonobacteraceae
Sample 1 MAG26	copF	Copper (Cu)	tnpA	elfamycin resistant EF-Tu	Elfamycin antibiotic	Ktedonobacteria	Ktedonobacterales	Ktedonobacteraceae
Sample 1 MAG26	copF	Copper (Cu)	tnpA	antibiotic-resistant rpsL	Aminoglycoside antibiotic	Ktedonobacteria	Ktedonobacterales	Ktedonobacteraceae
Sample 1 MAG26	copF	Copper (Cu)	tnpA	antibiotic-resistant rpsL	Aminoglycoside antibiotic	Ktedonobacteria	Ktedonobacterales	Ktedonobacteraceae
Sample 1 MAG26	copF	Copper (Cu)	tnpA	antibiotic-resistant rpsL	Aminoglycoside antibiotic	Ktedonobacteria	Ktedonobacterales	Ktedonobacteraceae
Sample 1 MAG26	copF	Copper (Cu)	tnpA	antibiotic-resistant rpsL	Aminoglycoside antibiotic	Ktedonobacteria	Ktedonobacterales	Ktedonobacteraceae
Sample 1 MAG26	copF	Copper (Cu)	tnpA	elfamycin resistant EF-Tu	Elfamycin antibiotic	Ktedonobacteria	Ktedonobacterales	Ktedonobacteraceae
Sample 1 MAG26	copF	Copper (Cu)	tnpA	elfamycin resistant EF-Tu	Elfamycin antibiotic	Ktedonobacteria	Ktedonobacterales	Ktedonobacteraceae
Sample 1 MAG26	copF	Copper (Cu)	tnpA	elfamycin resistant EF-Tu	Elfamycin antibiotic	Ktedonobacteria	Ktedonobacterales	Ktedonobacteraceae
Sample 1 MAG26	copF	Copper (Cu)	tnpA	elfamycin resistant EF-Tu	Elfamycin antibiotic	Ktedonobacteria	Ktedonobacterales	Ktedonobacteraceae
Sample 1 MAG26	copF	Copper (Cu)	tnpA	rifampin phosphotransferase	Rifamycin antibiotic	Ktedonobacteria	Ktedonobacterales	Ktedonobacteraceae
Sample 1 MAG26	copF	Copper (Cu)	tnpA	rifampin phosphotransferase	Rifamycin antibiotic	Ktedonobacteria	Ktedonobacterales	Ktedonobacteraceae
Sample 1 MAG26	copF	Copper (Cu)	tnpA	rifampin phosphotransferase	Rifamycin antibiotic	Ktedonobacteria	Ktedonobacterales	Ktedonobacteraceae
Sample 1 MAG26	copF	Copper (Cu)	tnpA	rifampin phosphotransferase	Rifamycin antibiotic	Ktedonobacteria	Ktedonobacterales	Ktedonobacteraceae
Sample 3 MAG12	arsB	Arsenic (As), Antimony (Sb)	tnpA	antibiotic-resistant rpsL	Aminoglycoside antibiotic	Terriglobia	Terriglobales	Acidobacteriaceae	Terracidiphilus
Sample 3 MAG12	arsB	Arsenic (As), Antimony (Sb)	tnpA	antibiotic-resistant rpsL	Aminoglycoside antibiotic	Terriglobia	Terriglobales	Acidobacteriaceae	Terracidiphilus
Sample 3 MAG12	arsM	Arsenic (As)	tnpA	antibiotic-resistant rpsL	Aminoglycoside antibiotic	Terriglobia	Terriglobales	Acidobacteriaceae	Terracidiphilus
Sample 3 MAG12	arsM	Arsenic (As)	tnpA	antibiotic-resistant rpsL	Aminoglycoside antibiotic	Terriglobia	Terriglobales	Acidobacteriaceae	Terracidiphilus
Sample 3 MAG12	arsB	Arsenic (As), Antimony (Sb)	tnpA	antibiotic-resistant rpsL	Aminoglycoside antibiotic	Terriglobia	Terriglobales	Acidobacteriaceae	Terracidiphilus
Sample 3 MAG12	arsB	Arsenic (As), Antimony (Sb)	tnpA	antibiotic-resistant rpsL	Aminoglycoside antibiotic	Terriglobia	Terriglobales	Acidobacteriaceae	Terracidiphilus
Sample 3 MAG12	arsM	Arsenic (As)	tnpA	antibiotic-resistant rpsL	Aminoglycoside antibiotic	Terriglobia	Terriglobales	Acidobacteriaceae	Terracidiphilus
Sample 3 MAG12	arsM	Arsenic (As)	tnpA	antibiotic-resistant rpsL	Aminoglycoside antibiotic	Terriglobia	Terriglobales	Acidobacteriaceae	Terracidiphilus
Sample 3 MAG12	arsB	Arsenic (As), Antimony (Sb)	tnpA	antibiotic-resistant rpsL	Aminoglycoside antibiotic	Terriglobia	Terriglobales	Acidobacteriaceae	Terracidiphilus
Sample 3 MAG12	arsB	Arsenic (As), Antimony (Sb)	tnpA	antibiotic-resistant rpsL	Aminoglycoside antibiotic	Terriglobia	Terriglobales	Acidobacteriaceae	Terracidiphilus
Sample 3 MAG12	arsM	Arsenic (As)	tnpA	antibiotic-resistant rpsL	Aminoglycoside antibiotic	Terriglobia	Terriglobales	Acidobacteriaceae	Terracidiphilus
Sample 3 MAG12	arsM	Arsenic (As)	tnpA	antibiotic-resistant rpsL	Aminoglycoside antibiotic	Terriglobia	Terriglobales	Acidobacteriaceae	Terracidiphilus
Sample 3 MAG12	arsB	Arsenic (As), Antimony (Sb)	tnpA	antibiotic-resistant rpsL	Aminoglycoside antibiotic	Terriglobia	Terriglobales	Acidobacteriaceae	Terracidiphilus
Sample 3 MAG12	arsB	Arsenic (As), Antimony (Sb)	tnpA	antibiotic-resistant rpsL	Aminoglycoside antibiotic	Terriglobia	Terriglobales	Acidobacteriaceae	Terracidiphilus
Sample 3 MAG12	arsM	Arsenic (As)	tnpA	antibiotic-resistant rpsL	Aminoglycoside antibiotic	Terriglobia	Terriglobales	Acidobacteriaceae	Terracidiphilus
Sample 3 MAG12	arsM	Arsenic (As)	tnpA	antibiotic-resistant rpsL	Aminoglycoside antibiotic	Terriglobia	Terriglobales	Acidobacteriaceae	Terracidiphilus
